# Stereospecific GPG acylation by CLN8 drives BMP biosynthesis and its loss leads to Batten disease

**DOI:** 10.64898/2025.12.18.695077

**Authors:** Pradeep K. Sheokand, Denis Lacabanne, Andrew M. James, Stefania Della Vecchia, Jonathan J. Ruprecht, Joris van der Kleij, Keira Turner, Jessica Müller-Niva, Miia H. Salo, Benjamin Jenkins, Susannah K. Leese, Nidhi Juneja, Chak Shun Yu, Clarissa D. Booth, Martin S. King, Johanna Uusimaa, Jill M. Weimer, Albert Koulman, Reetta Hinttala, Filippo M. Santorelli, Maria Marchese, Michael P. Murphy, Edmund R. S. Kunji, Kasparas Petkevicius

## Abstract

Loss-of-function mutations in the endoplasmic reticulum membrane protein CLN8 cause Batten disease, a neurodegenerative lysosomal storage disorder^1^. Together with the lysosomal enzyme CLN5, CLN8 mediates the biosynthesis of bis(monoacylglycero)phosphate (BMP), a phospholipid essential for lysosomal function and distinguished by its unique *S,S* stereochemistry^2,3^. However, the role of CLN8 in BMP synthesis has remained unclear. Here we establish that CLN8 is a glycerophosphoglycerol (GPG) acyltransferase that catalyses the stereospecific acylation of *S,S*-GPG to produce *S,S*-lysophosphatidylglycerol (LPG), the CLN5 substrate in BMP synthesis. Using cryo-electron microscopy, we resolve structures of the CLN8 homodimer in apo and substrate-bound states at 2.7 Å resolution, revealing the active site architecture and a ping-pong acyl transfer mechanism. Batten disease-causing missense mutations impair CLN8 enzymatic activity in vitro and reduce BMP levels in a Cln8*^R24G^* knock-in mouse, whereas the Cln8*^mnd^* mouse frameshift mutation causes complete loss of BMP in vivo. Exogenous *S,S*-LPG, but not the *R,S* stereoisomer, restored BMP synthesis in CLN8- deficient cells and mice, and improved neurological phenotypes in *cln8* mutant zebrafish. Together, these findings define the enzymatic function of CLN8, elucidate the biochemical basis of CLN8 Batten disease, and establish a proof-of-concept for treating it through stereospecific BMP precursor supplementation.
