## Supplementary Tables 1-5 for "Stereospecific GPG acylation by CLN8 drives BMP biosynthesis and its loss leads to Batten disease"

### Sheet: Overview
	Description of Supplementary Tables
	Supplementary Table 1. Cryo-EM data collection, refinement and validation statistics.
	Supplementary Table 2. Details of antibodies used in this study.
	Supplementary Table 3. Details of chemicals and reagents used in this study.
	Supplementary Table 4. Details of plasmids used in this study.
	Supplementary Table 5. MS/MS transitions (positive mode), cone voltages, and collision energies used in this study.

### Sheet: Supp. Table 1
	CLN8 apo	CLN8 + C18:1-CoA	CLN8 + C22:6-CoA
	9THK/EMD-55929	9TKA/EMD-56022	9TK9/EMD-56021
Data collection and processing
Magnification	130000	130000	130000
Voltage (kV)	300	300	300
Electron exposure (e-/Å2)	49.81	49.89	50.14
Defocus range (µm)	-1.8 to -0.6	-1.8 to -0.6	-1.8 to -0.6
Pixel Size (Å)	0.729	0.729	0.729
Symmetry imposed	C2	C2	C2
Initial particle images (no.)	876842	404274	869612
Final particle images (no.)	258739	247856	360847
Map resolution (Å)	3.6	2.7	2.7
FSC threshold	0.143	0.143	0.143
Refinement
Initial model used	AF-Q9UBY8-F1-v6.pdb	CLN8 apo	CLN8 + C18:1-CoA
Map sharpening B factor (Å2)	126.3	99.7	115.2
Model composition
Non-hydrogen atoms	2020	2096	2731
Protein residues	247	248	344
Ligands	1	2	2
B factors (Å2) (min/max/mean)
Protein	71.67/75.04/43.03	22.15/65.35/38.47	75.63/122.22/95.48
Ligand	100.55/105.14/102.25	60.84/86.45/78.13	125.14/165.91/145.97
R.m.s. deviations
Bond lengths (Å)	0.004	0.012	0.012
Bond angles (°)	1.188	1.784	1.783
Validation
MolProbity score	0.79	1.06	1.13
Clashscore	0.98	2.77	3.38
Poor rotamers (%)	0	0	0.47
Ramachandran plot
Favoured (%)	98.37	99.59	99.59
Allowed (%)	0.163	0.41	0.41
Disallowed (%)	0	0	0

### Sheet: Supp. Table 2
Target	Supplier	RRID	Catalogue No.
Anti-CLN5 (rabbit)	Abcam	AB_3662651	Ab170899
Anti-Vinculin (mouse)	Merck	AB_477629	V9131
Monoclonal ANTI-FLAG® M2 antibody (mouse)	Sigma	AB_262044	F1804
Anti-HA Tag Polyclonal Antibody (SG77) (rabbit)	ThermoFisher	AB_2533988	71-5500
HRP Anti-6X His tag® antibody	Abcam	AB_298652	ab1187
anti-mouse IgG-HRP	Cell Signaling Technology	AB_330924	7076-S
anti-rabbit IgG-HRP	Cell Signaling Technology	AB_2099233	7074-S

### Sheet: Supp. Table 3
Chemical	Supplier	Catalogue No.	CAS No.
16:0-18:1 D5 PG	Avanti	860385P	1246298-34-9
18-NBD-18:1 Coenzyme A	Avanti	810229	2410279-75-1
18:1 (Δ9-Cis) PG	Avanti	840475	67254-28-8
18:1 BMP (R,R)	Avanti	857136	1246303-13-8
18:1 BMP (S,R)	Avanti	857133	799268-67-0
18:1 BMP (S,S)	Avanti	857135	1246303-12-7
18:1 Lyso PG	Avanti	858125	326495-24-3
Acetic acid	Sigma	695092	64-19-7
Acetonitrile	Fisher Chemicals	A955-1	75-05-8
Amino hexanoic acid	Sigma-Aldrich	A2504	60-32-2
Ammonium Hydroxide	Acros Organics	423300025	1336-21-6
Ammonium hydroxide	Acros Organics	423300025	1336-21-6
Arachidonoyl-CoA lithium salt	Sigma	A2056	188174-63-2
Benzamidine hydrochloride	Sigma-Aldrich	B6506	206752-36-5
Biotin	Sigma	B4501	58-85-5
Bond-Breaker™ TCEP Solution	Thermo Fisher Scientific	77720
Bovine serum albumin (BSA)	Sigma	A8806
Butanol	Sigma	33065	71-36-3
Calcium chloride	Sigma-Aldrich	C1016	10043-52-4
Chloroform	Fisher Scientific	C/4966/17	67-66-3
cOmplete™, EDTA-free Protease Inhibitor Cocktail	Roche	5056489001
D(+) - Sorbitol	Formedium	SOR02	50-70-4
DHA-CoA ammonium salt	Avanti	870728P	800377-20-2
Diethyl ether	Acros Organics	410040010	60-29-7
EDTA	Sigma-Aldrich	E4884	6381-92-6
Ethyl Acetate	Sigma	319902	141-78-6
Factor Xa protease	NEB	P8010L
Formic acid	Fluoro-chem	244885	64-18-6
FuGENE® HD Transfection Reagent	Promega	E2311
Glycerol	Fisher Chemicals	G/0650/17	56-81-5
Halt™ Protease and Phosphatase Inhibitor Cocktail	Thermo Fisher Scientific	78441
Heptane	Sigma	246654	142-82-5
Imidazole	Sigma-Aldrich	56749	288-32-4
InstantBlue® Coomassie Protein Stain	Abcam	Ab119211
Iodoacetamide	Thermo Fisher Scientific	122270050	144-48-9
Lauryl Maltose Neopentyl Glycol (LMNG)	Anatrace	NG310	1257852-96-2
Linoleoyl-CoA ammonium salt	Avanti	870736P	1246304-39-1
Lipofectamine™ CRISPRMAX™ Cas9 Transfection Reagent	Invitrogen	CMAX00001
Lithium acetate	Fisher Chemicals	L/2050/50	546-89-4
Methanol	Fisher Scientific	M/4056/17	67-56-1
Ni-SepharoseTM excel resin	Cytiva	17371202
O310F - Octyl Maltoside, Fluorinated, Anagrade	Anatrace	O310F	18680-70-9
Oleoyl [1-14C) Coenzyme A	American Radiochemicals	ARC0527
Oleoyl-CoA lithium salt	Sigma	O1012	188824-37-5
Palmitoyl-CoA lithium salt	Sigma	P9716	188174-64-3
Pierce™ Lane Marker Reducing Sample Buffer	ThermoFisher	39000
Pierce™ Universal Nuclease for Cell Lysis	Thermo Fisher Scientific	88700
Polyethylene Glycol 8000 (PEG)	Fisher Chemicals	10407773	25322-68-3
PVDF Transfer Membranes, 0.45 μm	ThermoFisher	88518
Quantifoil R1.2/1.3 holey carbon films - Circular (CryoEM grids)	Agar Scientific	AGS143-2-100
Sodium deoxycholate (SDC)	Sigma-Aldrich	D6750	302-95-4
Spectra™ Multicolor Broad Range Protein Ladder	ThermoFisher	26634
Stearoyl-CoA lithium salt	Sigma	S0802	193402-48-01
Strep-Tactin®XT 4Flow® high capacity resin	Iba	2-5030-010
SuperSignal™ West Pico PLUS Chemiluminescent Substrate	ThermoFisher	34580
SureCast Acrylamide Solution (40%).	Invitrogen	HC2040
TLC silica gel 60, 100 x 100 mm, 250 µm, 60 Å plates	Macherey- Nagel	821050
Triethylammonium bicarbonate (TEAB)	Sigma-Aldrich	T7408	15715-58-9
Trifluoroacetic acid (TFA)	Merck	T6508	76-05-1
Trizma Base	Sigma-Aldrich	T1503	288-32-4
Trypsin Protease	Thermo Fisher Scientific	90058	78642-25-8

### Sheet: Supp. Table 4
Plasmid name	Description	Source	Insert sequence
pcDNA5/FRT/TO	Backbone for Flp-In system used for protein purification	Thermofisher, V652020	n/a
pcDNA5/FRT/TO C-FLAG-STREP-CLN8	C-term FLAG-STREP tagged CLN8 for human cell expression and purification	This paper	ATGAATCCTGCGAGCGATGGGGGCACATCAGAGAGCATTTTTGACCTGGACTATGCATCCTGGGGGATCCGCTCCACGCTGATGGTCGCTGGCTTTGTCTTCTACTTGGGCGTCTTTGTGGTCTGCCACCAGCTGTCCTCTTCCCTGAATGCCACTTACCGTTCTTTGGTGGCCAGAGAGAAGGTCTTCTGGGACCTGGCGGCCACGCGTGCAGTCTTTGGTGTTCAGAGCACAGCCGCAGGCCTGTGGGCTCTGCTGGGGGACCCTGTGCTGCATGCCGACAAGGCGCGTGGCCAGCAGAACTGGTGCTGGTTTCACATCACGACAGCAACGGGATTCTTTTGCTTTGAAAATGTTGCAGTCCACCTGTCCAACTTGATCTTCCGGACATTTGACTTG…
pOG44	Flp recombinase	Thermofisher, V600520	n/a
pcDNA3.1(+)-C-HA	Backbone for transient human cell expression studies	GenScript	n/a
pcDNA3.1(+)-C-HA CLN8	C-term HA tagged CLN8 for transient human cell expression studies	Sheokand et al, Sci Adv 2025	Sheokand et al, Sci Adv 2025
pYES2/CT	Backbone for yeast expression and purification	Thermofisher, V825120	n/a
pYES2/CT C-HIS-CLN8	C-term Factor Xa site-8xHIS tagged codon-optimised human CLN8 for yeast expression and purification	This paper	ATGAATCCAGCTTCAGATGGTGGTACTTCAGAATCTATCTTCGATTTAGATTATGCTTCATGGGGTATTAGATCTACATTGATGGTTGCAGGTTTCGTTTTCTATTTGGGTGTTTTCGTTGTTTGTCATCAATTGTCTTCATCTTTAAATGCTACTTACAGATCATTGGTTGCAAGAGAAAAGGTTTTCTGGGATTTGGCTGCAACTAGAGCTGTTTTTGGTGTTCAATCTACAGCTGCAGGTTTATGGGCATTGTTAGGTGATCCAGTTTTGCATGCTGATAAAGCAAGAGGTCAACAAAACTGGTGTTGGTTCCATATCACTACAGCTACTGGTTTCTTTTGTTTCGAAAACGTTGCAGTTCATTTGTCTAACTTGATCTTCAGAACATTCGATTTA…

### Sheet: Supp. Table 5
Analyte	Parent ion (m/z)	Transition (m/z)	Cone voltage	Collision energy
C14:0-LPG	457.4	285.3	50	20
C16:0-LPG	485.4	313.3	50	20
C18:2-LPG	509.4	337.3	50	20
C18:1-LPG	511.4	339.3	50	20
d5-C18:1-LPG (headgroup)	516.4	339.3	50	20
d5-C18:1-LPG (backbone)	516.4	344.3	50	20
C18:0-LPG	513.4	341.3	50	20
C20:4-LPG	533.4	361.3	50	20
C22:6-LPG	557.5	385.3	50	20
d5-C22:6-LPG (headgroup)	562.5	385.3	50	20
d5-C22:6-LPG (backbone)	562.5	390.3	50	20
16:0-18:1-BMP	749.6	313.3, 339.3	50	20
18:2-18:1-BMP	773.6	337.3, 339.3	50	20
18:2-18:2-BMP	771.6	337.3	50	20
18:1-18:1-BMP	775.6	339.3	50	20
18:1-18:0-BMP	777.6	339.3, 341.3	50	20
16:0-22:6-BMP	795.6	313.3, 385.3	50	20
18:1-20:4-BMP	797.6	339.3, 361.3	50	20
18:2-22:6-BMP	819.6	337.3, 385.3	50	20
18:1-22:6-BMP	821.6	339.3, 385.3	50	20
20:4-22:6-BMP	843.6	361.3, 385.3	50	20
22:6-22:6-BMP	867.7	385.3	50	20
